# Toxoplasma bradyzoites exhibit physiological plasticity of calcium and energy stores controlling motility and egress

**DOI:** 10.1101/2021.05.17.444531

**Authors:** Yong Fu, Kevin M. Brown, Nathaniel G. Jones, Silvia N. J. Moreno, L. David Sibley

## Abstract

*Toxoplasma gondii* has evolved different developmental stages for disseminating during acute infection (i.e. tachyzoites) and for establishing chronic infection (i.e. bradyzoites). Calcium ion (Ca^2+^) signaling tightly regulates the lytic cycle of tachyzoites by controlling microneme secretion and motility to drive egress and cell invasion. However, the roles of Ca^2+^ signaling pathways in bradyzoites remain largely unexplored. Here we show that Ca^2+^ responses are highly restricted in bradyzoites and that they fail to egress in response to agonists. Development of dual-reporter parasites revealed dampened calcium responses and minimal microneme secretion by bradyzoites induced in vitro or harvested from infected mice and tested ex vivo. Ratiometric Ca^2+^ imaging demonstrated lower Ca^2+^ basal levels, reduced magnitude, and slower Ca^2+^ kinetics in bradyzoites compared with tachyzoites stimulated with agonists. Diminished responses in bradyzoites were associated with down-regulation of calcium ATPases involved in intracellular Ca^2+^ storage in the endoplasmic reticulum (ER) and acidocalcisomes. Once liberated from cysts by trypsin digestion, bradyzoites incubated in glucose plus calcium rapidly restored their intracellular Ca^2+^ and ATP stores leading to enhanced gliding. Collectively, our findings indicate that intracellular bradyzoites exhibit dampened Ca^2+^ signaling and lower energy levels that restrict egress, and yet upon release they rapidly respond to changes in the environment to regain motility.
