## Supplementary material for "Toxoplasma bradyzoites exhibit physiological plasticity of calcium and energy stores controlling motility and egress": Summplementary tables: Supplementary Table S1 Primers used in this study.xlsx

### Sheet: Sheet1
Supplementary Table 1: Primers used in this study
OligoNT	Sequence (5’ – 3’)	Usage	Source
GCaMP HR F	GGTAAACTACGAAGAGTTTGTACAAATGATGACAGCGAAGggaagcggagctactaactt	Primer set used to generate P2A-mTagBFP2 tagging amplicons with 40 bp homology arms from pP2A-mTagBFP2, DHFR-TS:HXGPRT	This study; IDT
GCaMP HR R	CATCCCTTTTCTTCGATAAAGGACACAGGGGTCTCTGGCATCACTATAGGGCGAATTGGC		This study; IDT
P1	ggatggtcaggtaaactacg	Primer set used to confirm the 3' integration of P2A-mTagBFP2 HXGPRT cassette into the gene locus of GCaMP6f, target fragment = 792 bp	This study; IDT
P2	TCGCAATATCTAGCCACAGC		This study; IDT
CRISPR/CAS9_fwd	GTTTTAGAGCTAGAAATAGC·	Primer set used to amplify vector backbone from pSAG1:CAS9-EGFP, U6:sgUPRT for single sgRNA containing CRISPR plasmids	This study; IDT
CRISPR/CAS9_rev	AACTTGACATCCCCATTTA		This study; IDT
RT ACT1 F	AGAGGATACGGCTTCACCA	Primer set used to amplify 146 bp reference actin1 fragment from cDNA of ME49 Fluc tachyzoites and bradyzoites for RT-PCR	This study; IDT
RT ACT1 R	TCGGGCAATTCATAGGACTTC
RT SAG1 F	GCTGTAACATTGAGCTCCTTGATTCCTG	Primer set used to amplify 356 bp tachyzoite stage-specific gene sag1 fragment from cDNA of ME49 Fluc tachyzoites and bradyzoites for RT-PCR	Wang et al., 2015
RT SAG1 R	CCGGAACAGTACTGATTGTTGTCTTGAG
RT BAG1 F	AGTCGACAACGGAGCCATCGTTATC	Primer set used to amplify 201 bp bradyzoite stage-specific gene bag1 fragment from cDNA of ME49 Fluc tachyzoites and bradyzoites for RT-PCR	Wang et al., 2015
RT BAG1 R	ACCTTGATCGTGACACGTAGAACGC
RT SERCA F	GCCGTTGTCAGTTTCATCCT	Primer set used to amplify 156 bp serca fragment from cDNA of ME49 Fluc tachyzoites and bradyzoites for RT-PCR	This study; IDT
RT SERCA R	GAGTGCTTCCAGTGCCTTCT
RT A1 F	TGGGTCCTCATTGTCTTGGG	Primer set used to amplify 113 bp a1 fragment from cDNA of ME49 Fluc tachyzoites and bradyzoites for RT-PCR	This study; IDT
RT A1 R	CCGAGCAGCAGACTCAACAT
GCaMP6f sgRNA	TAAATGGGGATGTCAAGTTctctcgttttcctctcttttGTTTTAGAGCTAGAAATAGC	Used for generating pSAG1:CAS9-GFP, U6:sgGCaMP6f	This study; IDT
Vector-BAG1 fwd	AGGGAACAAAAGCTGGTACCtgttccttagagcgagtcca	Primer set used to amplify 1189 bp BAG1 promoter fragment with 5' homology flank from pBAG1:mCherry, SAG1:CAT, TUB1:GCaM6f (pNJ-26)	This study; IDT
BAG1 rev	tttgcccttttttgaatatc
BAG1-EGFP fwd	attcaaaaaagggcaaaATGGTGAGCAAGGGCGAGGAGC	Primer set used to amplify 757 bp EGFP ORF fragment with 5' and 3' homology flanks from pSAG1:CAS9-EGFP, U6:sgUPRT for generating pBAG1:EGFP, DHFFR-TS::HXGPRT by Gibson Assembly	This study; IDT
EGFP-HXG3'UTR rev	TTACAACTTTTCTACATATGCTACTTGTACAGCTCGTCCA
BAG1-mCherry fwd	attcaaaaaagggcaaaatggtgagcaagggcgaggagga	Primer set used to amplify 748 bp mCherry ORF fragment with 5' and 3' homology flanks from pBAG1:mCherry, SAG1:CAT, TUB1:GCaM6f (pNJ-26) for generating pBAG1:mCherry, DHFFR-TS::HXGPRT by Gibson Assembly	This study; IDT
mCherry-HXG3' UTR rev	TTACAACTTTTCTACATATGttacttgtacagctcgtcca
Vector-P2A-mTagBFP2 fwd	AGGGAACAAAAGCTGGTACCggaagcggagctactaactt	Primer set used to amplify 817 bp mCherry ORF fragment with 5' and 3' homology flanks from synthesized P2A-mTagBFP2 fragment for generating p2A-mTagBFP2, DHFR-TS:HXGPRT by Gibson Assembly	This study; IDT
mTagBFP2-HXG3' UTR rev	TTACAACTTTTCTACATATGtcaGTTCAGTTTGTGCCCAA
HXG VF	CCAATTCGCCCTATAGTGAGTC	Primer set used to amplify 5274 bp p2A-mTagBFP2, DHFR-TS:HXGPRT vector without DHFR 3'UTR	This study; IDT
HXG VR	TTACTTCTCGAACTTTTTGCG
HXSAG1 F	GCAAAAAGTTCGAGAAGTAAATCACCGTTGTGCTCACTTC	Primer set used to amplify 341 bp SAG1 3'UTR with 5' and 3' homology flanks from pBAG1:mCherry, SAG1:CAT, TUB1:GCaM6f (pNJ-26) for replacing the DHFR 3'UTR following HXGPRT ORF in p2A-mTagBFP2, DHFR-TS:HXGPRT	This study; IDT
HXSAG1 R	CTCACTATAGGGCGAATTGGCAAGAATTGTGTTAACCGGT
GCaMP6f ID F	tcgtgaccaccctgacctac	Diagnostic PCR Primer set used to identify random integration of GCaMP6f into the genome	This study; IDT
GCaMP6f ID R	cttcgctgtcatcatttgtac
1. Wang ZT, Harmon S, O'Malley KL, & Sibley LD (2015) Reassessment of the role of aromatic amino acid hydroxylases and the effect of infection by Toxoplasma gondii on host dopamine. Infection and immunity 83(3):1039-1047.
Wang et al., 2015 Infect Immun. 2015 Mar;83(3):1039-47. doi: 10.1128/IAI.02465-14. Epub 2014 Dec 29. PMID: 25547791
